# Single-nucleus transcriptional profiling of GAD2-positive neurons from mouse lateral habenula reveals distinct expression of neurotransmission- and depression-related genes

**DOI:** 10.1101/2023.01.09.523312

**Authors:** Matthew V. Green, David A. Gallegos, Jane-Valeriane Boua, Luke C. Bartelt, Arthy Narayanan, Anne E. West

**Affiliations:** Department of Neurobiology, Duke University, Durham NC 27710

## Abstract

Glutamatergic projection neurons of the lateral habenula (LHb) drive behavioral state modulation by regulating the activity of midbrain monoaminergic neurons. Identifying circuit mechanisms that modulate LHb output is of interest for understanding control of motivated behaviors. A small population of neurons within the medial subnucleus of the mouse LHb express the GABAergic synthesizing enzyme GAD2, and they can inhibit nearby LHb projection neurons; however, these neurons lack markers of classic inhibitory interneurons and they co-express the vesicular glutamate transporter VGLUT2. To determine the molecular phenotype of these neurons, we genetically tagged the nuclei of GAD2-positive cells and used fluorescence-activated nuclear sorting to isolate and enrich these nuclei for single nuclear RNA sequencing (FANS-snRNAseq). Our data confirm that GAD2+/VGLUT2+ neurons intrinsic to the LHb co-express markers of both glutamatergic and GABAergic transmission and that they are transcriptionally distinct from either GABAergic interneurons or habenular glutamatergic neurons. We identify gene expression programs within these cells that show sex-specific differences in expression and that are implicated in major depressive disorder (MDD), which has been linked to LHb hyperactivity. Finally, we identify the *Ntng2* gene encoding the cell adhesion protein Netrin-G2 as a marker of LHb GAD2+/VGLUT+ neurons and a gene product that may contribute to their target projections. These data show the value of using genetic enrichment of rare cell types for transcriptome studies, and they advance understanding of the molecular composition of a functionally important class of GAD2+ neurons in the LHb.
