## Supplementary material for "Single-nucleus transcriptional profiling of GAD2-positive neurons from mouse lateral habenula reveals distinct expression of neurotransmission- and depression-related genes": Table S3

### Sheet: Cluster 2down BP
Term	P-value	Adjusted P-value	Genes
chemical synaptic transmission (GO:0007268)	5.89459e-11	1.10524e-07	CHRM2;GABRB1;GRIK3;GRIK2;CDH8;GRM1;GRM3;GPR176;GLRA2;ASIC2;GRIA4;SNCA;GABBR2;KCND2;SYT1;GABRA4;GAD1;GRIN2B;SYN2;GRIN2D;CACNB2;CACNB4;DLG2;CAMK4;AMPH
anterograde trans-synaptic signaling (GO:0098916)	1.30891e-10	1.2271e-07	CHRM2;GABBR2;GABRB1;KCND2;SYT1;GABRA4;GAD1;GRIK2;GRIN2B;SYN2;GRM1;GRM3;CACNB2;GPR176;GLRA2;CACNB4;DLG2;CAMK4;AMPH;ASIC2;GRIA4;SNCA
glutamate receptor signaling pathway (GO:0007215)	6.91454e-09	4.32159e-06	GRM3;GRIN3A;GRM8;GRIK3;GRIK2;PLCB1;GRIN2B;GRM1;GRIA4
axon guidance (GO:0007411)	2.92791e-07	0.000137246	ROBO2;EPHA4;EPHA7;EPHA6;SHC3;CNTN6;PTPRM;UNC5C;GFRA1;SEMA3E;EFNA5;RAP1GAP;ALCAM;CNTN4;DSCAML1;RNF165
axonogenesis (GO:0007409)	5.68105e-07	0.000197343	NTNG1;ROBO2;EPHA4;EPHA7;EPHA6;SHC3;AUTS2;CNTN6;UNC5C;GFRA1;SEMA3E;EFNA5;RAP1GAP;ADGRB1;CTNNA2;CNTN4;DSCAML1
regulation of GTPase activity (GO:0043087)	6.31498e-07	0.000197343	VAV3;EPHA4;NTRK2;CDKL5;DOCK9;RAP1GDS1;EFNA5;RAP1GAP;LRCH1;SIPA1L1;PKP4;SRGAP2;CPEB2;RGS6;RGS7
cell-cell adhesion via plasma-membrane adhesion molecules (GO:0098742)	9.61034e-07	0.00025742	KIRREL3;NTNG1;ROBO2;CNTN6;PTPRM;CDH8;CDH6;CDH4;ALCAM;CDH13;CNTN4;DSCAML1;GPC6;ADGRL3
transmembrane receptor protein tyrosine kinase signaling pathway (GO:0007169)	1.16427e-06	0.000272877	VAV3;ALK;EPHA4;NTRK2;EPHA7;EPHA6;SHC3;ITSN1;NRG1;EFNA5;GRIN2B;PTPRG;SULF2;SOCS2;SIPA1L1;UBASH3B;FLRT2;GRB14;ELMO1;ROR1;PLCB1;ANKS1B
brain development (GO:0007420)	1.32311e-06	0.000275648	ROBO2;CNTNAP2;EPHA7;PROX1;EML1;GRIN2B;MEIS2;GRIN2D;SIX3;CNTN4;CTNNA2;DSCAML1;ADGRL3
neuron migration (GO:0001764)	1.51614e-06	0.000284275	NTRK2;MEF2C;CDKL5;AUTS2;SPOCK1;ASTN2;FGF13;ADGRL3
nervous system development (GO:0007399)	1.74566e-06	0.000297556	ROBO2;CHRM2;KIRREL3;FARP1;MEF2C;CNTN6;GFRA1;NRG1;PROX1;EFNA5;NPAS2;DNM3;ZEB2;SCN8A;ADGRB1;SPOCK1;CNTN4;RAPGEF5;ASIC2;FGF13;DSCAML1;SHANK2;ADGRL3
regulation of cation channel activity (GO:2001257)	2.15149e-06	0.000336171	CACNB2;MEF2C;CAMK2D;CACNB4;DLG2;PDE4D;CAMK2A;FGF13;GRIN2B;GRIA4
neuron projection morphogenesis (GO:0048812)	3.79857e-06	0.000515111	MEF2A;NTNG1;CNTNAP2;FARP1;ALCAM;ADGRB1;CNTN4;CTNNA2;SRGAP2;SGK1;DSCAML1;MYO16
regulation of neuron projection development (GO:0010975)	3.84616e-06	0.000515111	NTNG1;EPHA4;NTRK2;CDKL5;MAGI2;PLA2G3;SIPA1L1;FUT9;SPOCK1;ROR1;CTNNA2;TOX;PDLIM5
homophilic cell adhesion via plasma membrane adhesion molecules (GO:0007156)	6.25877e-06	0.000782346	ROBO2;KIRREL3;CDH4;CNTN6;PTPRM;CDH13;CNTN4;DSCAML1
synapse organization (GO:0050808)	8.07894e-06	0.000934788	KIRREL3;NTNG1;DNM3;CACNB2;FARP1;CACNB4;SEMA3E;GPC6;SHANK2;SNCA;ADGRL3
ephrin receptor signaling pathway (GO:0048013)	8.47541e-06	0.000934788	VAV3;EPHA4;EPHA7;SIPA1L1;EPHA6;ITSN1;EFNA5;GRIN2B;ANKS1B
regulation of synaptic transmission, glutamatergic (GO:0051966)	9.81356e-06	0.00102225	GRM3;MEF2C;SYT1;GRM8;GRIK3;GRM1;DGKI
central nervous system development (GO:0007417)	1.10053e-05	0.00107191	ROBO2;CNTNAP2;EPHA7;CNTN6;PROX1;EML1;GRIN2B;MEIS2;NPAS2;GRIN2D;SIX3;SPOCK1;CNTN4;ASIC2;DSCAML1;ADGRL3
response to calcium ion (GO:0051592)	1.14337e-05	0.00107191	MEF2A;PPP3CA;MEF2C;CAMK2D;SYT1;TRPC3;KCNMB2;KCNMA1;ADCY1;SYT7
generation of neurons (GO:0048699)	3.3838e-05	0.00295592	NTRK2;MEF2C;CDKL5;AUTS2;EML1;RUNX2;CIT;FUT9;SIX3;SPOCK1;ASTN2;FGF13;ADGRL3
synaptic vesicle endocytosis (GO:0048488)	3.46828e-05	0.00295592	ITSN2;DNM3;SYT1;ITSN1;AMPH;SNCA
cell morphogenesis involved in neuron differentiation (GO:0048667)	3.6672e-05	0.00298957	MEF2A;NTNG1;FARP1;MEF2C;ADGRB1;CTNNA2;CNTN4;DSCAML1
cell junction assembly (GO:0034329)	4.96083e-05	0.00387565	CDH6;KIRREL3;DNM3;TJP1;FARP1;PKP4;CDH8;SHANK2;ADGRL3
regulation of insulin secretion (GO:0050796)	5.78143e-05	0.00429353	TCF7L2;KCNC2;ABCC8;CACNA1D;CACNA1C;DOC2B;EFNA5;SYT7;MCU
regulation of synapse organization (GO:0050807)	5.9537e-05	0.00429353	EPHA4;MEF2C;CDKL5;CTNNA2;PDLIM5
modulation of chemical synaptic transmission (GO:0050804)	8.347e-05	0.00526535	GRM3;MEF2C;SYT1;GRM8;CAMK2A;GRIK3;GRIK2;DGKI;GRM1
calcium ion import (GO:0070509)	8.65707e-05	0.00526535	CACNB2;CACNA1D;CACNA1C;SLC8A1;MCU
regulation of neuron migration (GO:2001222)	8.65707e-05	0.00526535	NTNG1;CAMK2A;PHACTR1;CTNNA2;SRGAP2
retinal ganglion cell axon guidance (GO:0031290)	8.65785e-05	0.00526535	ROBO2;ALCAM;PTPRM
G protein-coupled glutamate receptor signaling pathway (GO:0007216)	8.70538e-05	0.00526535	GRM3;GRM8;GRIK3;GRM1
regulation of synapse assembly (GO:0051963)	0.000119041	0.00697505	ROBO2;MEF2C;IL1RAP;PDLIM5;GPC6;SNCA
membrane depolarization during cardiac muscle cell action potential (GO:0086012)	0.000147865	0.00840141	CACNB2;CACNA1D;CACNA1C;SLC8A1
regulation of NMDA receptor activity (GO:2000310)	0.000168022	0.0092659	MEF2C;DLG2;CAMK2A;GRIN2B;GRIA4
regulation of hydrolase activity (GO:0051336)	0.000203984	0.0109277	VAV3;EPHA4;NTRK2;SIPA1L1;CAMK2A;EFNA5;RAP1GAP
negative regulation of neuron death (GO:1901215)	0.000223516	0.0114509	TOX3;NTRK2;MEF2C;BCL2;PLA2G3;PPARGC1A;SORL1;SNCA
central nervous system neuron differentiation (GO:0021953)	0.000225965	0.0114509	NTRK2;SPOCK1;PROX1;MDGA2;TOX
regulation of myeloid leukocyte differentiation (GO:0002761)	0.00023651	0.0116699	UBASH3B;CAMK4;FOXP1
regulation of potassium ion transmembrane transport (GO:1901379)	0.000259851	0.011894	GABBR2;DPP6;KCNIP1;KCNMA1;KCNMB2;CACNA1D
muscle cell differentiation (GO:0042692)	0.000260083	0.011894	MEF2C;NEBL;RORA;SGCZ;SYNE1
negative regulation of epithelial cell migration (GO:0010633)	0.000260083	0.011894	PTPRR;ADGRB1;PTPRM;NR2F2;PTPRG
cellular response to metal ion (GO:0071248)	0.000337177	0.0150384	MEF2A;MEF2C;CAMK2D;GLRA2;DLG2;SYT1;ADCY1;SYT7;SNCA
calcium ion transport into cytosol (GO:0060402)	0.000352901	0.0150384	CACNA1C;GRIN2B;SLC8A1;GRIN2D
heparan sulfate proteoglycan metabolic process (GO:0030201)	0.000352901	0.0150384	NDST3;EXTL3;HS6ST3;SULF2
regulation of adenylate cyclase activity (GO:0045761)	0.000425731	0.0177388	GRM3;GABBR2;CACNA1D;CACNA1C
lipid phosphorylation (GO:0046834)	0.000494472	0.0201551	DGKD;DGKI;DGKH
regulation of release of sequestered calcium ion into cytosol by sarcoplasmic reticulum (GO:0010880)	0.000508681	0.0202931	CAMK2D;PDE4D;CACNA1C;SLC8A1
calcium ion transmembrane transport (GO:0070588)	0.0006008	0.0234687	TRPC3;CACNA1D;CACNA1C;GRIN2B;SLC8A1;MCU;GRIN2D
positive regulation of neuron projection development (GO:0010976)	0.000643621	0.0246283	ALK;NTRK2;FUT9;MAGI2;PLA2G3;ROR1;TOX
regulation of cell-cell adhesion (GO:0022407)	0.000692202	0.0259576	PTPRR;EPHA7;FUT9;EFNA5;PTPRG
sodium ion transport (GO:0006814)	0.000736513	0.0266503	SCN8A;SGK1;ASIC2;FGF13;SLC4A4;SLC8A1;HCN1
positive regulation of cell projection organization (GO:0031346)	0.000739102	0.0266503	ROBO2;NTRK2;CDKL5;FUT9;MAGI2;PLA2G3;ROR1;TOX
membrane depolarization during action potential (GO:0086010)	0.000825893	0.0292179	SCN8A;CACNA1D;CACNA1C;SLC8A1
calcium ion-regulated exocytosis of neurotransmitter (GO:0048791)	0.000884501	0.0307118	SYT1;DOC2B;SYT7
regulation of cardiac muscle cell contraction (GO:0086004)	0.000956991	0.0311548	CAMK2D;PDE4D;CACNA1C;FGF13
regulation of cell junction assembly (GO:1901888)	0.000956991	0.0311548	TJP1;MEF2C;PRKCH;PDLIM5
positive regulation of muscle cell differentiation (GO:0051149)	0.000956991	0.0311548	MEF2A;MEF2C;NRG1;CTNNA2
cellular response to calcium ion (GO:0071277)	0.000980339	0.0311548	MEF2A;MEF2C;CAMK2D;SYT1;ADCY1;SYT7
synapse assembly (GO:0007416)	0.000980339	0.0311548	KIRREL3;DNM3;FARP1;FGF13;SHANK2;ADGRL3
regulation of postsynapse organization (GO:0099175)	0.00110206	0.0344394	EPHA4;SIPA1L1;CDKL5;PDLIM5
regulation of cell communication by electrical coupling (GO:0010649)	0.00113581	0.0344571	CAMK2D;PDE4D;SLC8A1
negative regulation of neuron apoptotic process (GO:0043524)	0.00113938	0.0344571	TOX3;NTRK2;MEF2C;BCL2;PLA2G3;PPARGC1A
regulation of neuron apoptotic process (GO:0043523)	0.00121911	0.0357969	TOX3;NTRK2;EPHA7;MEF2C;BCL2;PLA2G3;PPARGC1A
positive regulation of transcription by RNA polymerase II (GO:0045944)	0.00122187	0.0357969	MAML2;RORA;RORB;NR3C1;NPAS2;PPP3CA;NRIP1;PPARGC1A;MEF2A;TCF7L2;MEF2C;POU2F1;AUTS2;NR2F1;LMO7;MITF;NR2F2;PROX1;MEIS2;RUNX2;TOX3;ZEB2;TOX2;KAT6B;RARB;CDH13;MAML3;ZFPM2
regulation of calcium ion transmembrane transporter activity (GO:1901019)	0.00126188	0.035931	CACNB2;CAMK2D;CACNB4;PDE4D
adherens junction organization (GO:0034332)	0.00126477	0.035931	CDH6;TJP1;CDH4;CDH13;CDH8
positive regulation of synaptic transmission (GO:0050806)	0.00131748	0.0368698	SYT1;GRIK2;ADCY1;GRIN2B;SHANK2;GRIN2D
regulation of cell migration (GO:0030334)	0.00134632	0.0371227	NTNG1;EPHA4;MAGI2;CAMK2A;MITF;SEMA3E;ADARB1;SORL1;TJP1;PPP3CA;CDH13;PHACTR1;CTNNA2;SGK1;SRGAP2;SRGAP1
cAMP metabolic process (GO:0046058)	0.00142794	0.0388026	PDE4D;ADCY2;ADCY1
negative regulation of intracellular signal transduction (GO:1902532)	0.00176288	0.0459156	PHLPP1;DGKD;DEPTOR;TLE1;PDE4D;MAGI2;BCL2;RORA;SHANK2;CIT
cardiac myofibril assembly (GO:0055003)	0.00176316	0.0459156	MEF2A;NEBL;PROX1
response to ethanol (GO:0045471)	0.00176316	0.0459156	GLRA2;GRIN3A;GRIN2B

### Sheet: Cluster 2down MF
Term	P-value	Adjusted P-value	Genes
voltage-gated cation channel activity (GO:0022843)	7.38953e-09	2.59646e-06	KCND2;KCNC2;CACNA2D3;CACNA1D;CACNA1C;GRIN2B;GRIN2D;CACNB2;CACNB4;GRIN3A;KCNMA1;CACHD1;HCN1
glutamate receptor activity (GO:0008066)	1.35585e-08	2.59646e-06	GRM3;GRM8;GRIK3;GRIK2;GRM1;GRIN2D;GRIA4
ionotropic glutamate receptor activity (GO:0004970)	2.08406e-07	2.66065e-05	GRIN3A;GRIK3;GRIK2;GRIN2B;GRIN2D;GRIA4
ligand-gated channel activity (GO:0022834)	4.68425e-07	4.48516e-05	GABRB1;GRIN3A;GRIK3;GRIK2;GRIN2B;GRIA4;GRIN2D
ligand-gated ion channel activity (GO:0015276)	5.96508e-07	4.56925e-05	GABRB1;GRIN3A;GRIK3;GRIK2;GRIN2B;GRIA4;GRIN2D
transmitter-gated ion channel activity (GO:0022824)	1.16942e-06	7.46477e-05	GABRB1;GLRA2;GABRA4;GRIK3;GRIK2;GRIA4;GRIN2D
adenylate cyclase inhibiting G protein-coupled glutamate receptor activity (GO:0001640)	8.69356e-06	0.000416204	GRM3;GRM8;GRIK3;GRM1
G protein-coupled glutamate receptor activity (GO:0098988)	8.69356e-06	0.000416204	GRM3;GRM8;GRIK3;GRM1
high voltage-gated calcium channel activity (GO:0008331)	1.43003e-05	0.000608556	CACNB2;CACNB4;CACNA1D;CACNA1C
potassium channel activity (GO:0005267)	1.99e-05	0.000762168	KCNT2;KCND2;KCNC2;ABCC8;KCNMA1;KCNMB2;GRIK3;GRIK2;HCN1
voltage-gated calcium channel activity (GO:0005245)	2.96158e-05	0.00103117	CACNB2;CACNB4;CACNA2D3;CACHD1;CACNA1D;CACNA1C
voltage-gated calcium channel activity involved in cardiac muscle cell action potential (GO:0086007)	4.38273e-05	0.00139882	CACNB2;CACNA1D;CACNA1C
calcium channel activity (GO:0005262)	7.56189e-05	0.00222785	CACNB2;CACNB4;TRPC3;CACNA2D3;CACHD1;CACNA1D;CACNA1C;MCU
NMDA glutamate receptor activity (GO:0004972)	0.00023651	0.00647025	GRIN3A;GRIN2B;GRIN2D
actinin binding (GO:0042805)	0.000352901	0.00862673	SYNPO2;CACNA1D;CACNA1C;PDLIM5
ligand-gated cation channel activity (GO:0099094)	0.000360386	0.00862673	GRIN3A;GRIK3;GRIK2;ASIC2;GRIN2B;GRIA4;GRIN2D
sodium channel activity (GO:0005272)	0.000386151	0.00869975	SCN8A;GRIK3;GRIK2;ASIC2;HCN1
transmembrane receptor protein kinase activity (GO:0019199)	0.000463574	0.00930195	ALK;EPHA4;NTRK2;EPHA7;EPHA6;ROR1
transmembrane receptor protein tyrosine kinase activity (GO:0004714)	0.000463574	0.00930195	ALK;EPHA4;NTRK2;EPHA7;EPHA6;ROR1
ion channel activity (GO:0005216)	0.000485742	0.00930195	GABRB1;GRIN3A;GRIK3;GRIK2;GRIN2B;GRIA4;GRIN2D
GTPase activator activity (GO:0005096)	0.000514966	0.00939201	VAV3;FARP1;DOCK4;DOCK9;ITSN1;RAP1GDS1;ASAP1;RAP1GAP;SIPA1L1;ELMO1;RAPGEF5;PLCB1;SRGAP2;RGS6;RGS7
alpha-actinin binding (GO:0051393)	0.000602511	0.00949872	SYNPO2;CACNA1D;CACNA1C;PDLIM5
calmodulin-dependent protein kinase activity (GO:0004683)	0.000602511	0.00949872	CAMK2D;CAMK4;CAMK2A;PHKA2
cell adhesion mediator activity (GO:0098631)	0.000602511	0.00949872	NTNG1;CNTN6;CNTN4;DSCAML1
cell-cell adhesion mediator activity (GO:0098632)	0.000620021	0.00949872	NTNG1;CNTN6;CNTN4;PDLIM5;DSCAML1
diacylglycerol kinase activity (GO:0004143)	0.000671583	0.00952653	DGKD;DGKI;DGKH
glycine binding (GO:0016594)	0.000671583	0.00952653	GLRA2;GRIN3A;GRIN2B
calcium ion binding (GO:0005509)	0.000738301	0.0100989	SYT1;KCNIP1;ITSN1;EML1;SLC8A1;CDH8;SYT7;CDH6;PPP3CA;CDH4;CDH13;SPOCK1;ASTN2;ADGRL3;SNCA
protein tyrosine kinase binding (GO:1990782)	0.00122596	0.0161911	EPHA4;DOCK4;SHC3;GRB14;CBLB;NRG1
amino acid binding (GO:0016597)	0.00183755	0.0234593	GLRA2;GRIN3A;DDAH1;GRIN2B
transmembrane receptor protein phosphatase activity (GO:0019198)	0.00214361	0.0256563	PTPRR;PTPRM;PTPRG
transmembrane receptor protein tyrosine phosphatase activity (GO:0005001)	0.00214361	0.0256563	PTPRR;PTPRM;PTPRG
receptor tyrosine kinase binding (GO:0030971)	0.00230616	0.0259466	DOCK4;SHC3;GRB14;CBLB;NRG1
transmembrane-ephrin receptor activity (GO:0005005)	0.00257127	0.0259466	EPHA4;EPHA7;EPHA6
ephrin receptor activity (GO:0005003)	0.00257127	0.0259466	EPHA4;EPHA7;EPHA6
kainate selective glutamate receptor activity (GO:0015277)	0.00264209	0.0259466	GRIK3;GRIK2
double-stranded RNA adenosine deaminase activity (GO:0003726)	0.00264209	0.0259466	ADARB1;ADARB2
glutamate-gated calcium ion channel activity (GO:0022849)	0.00264209	0.0259466	GRIN2B;GRIN2D
GPI-linked ephrin receptor activity (GO:0005004)	0.00264209	0.0259466	EPHA4;EPHA7
actin binding (GO:0003779)	0.00282051	0.0270064	SYNPO2;KCNMA1;PHACTR2;PHACTR1;FLNB;UTRN;PDLIM5;SYNE1;SNCA
cadherin binding (GO:0045296)	0.00289328	0.0270275	DOCK9;PTPRM;ASAP1;PRDX6;CDH8;TJP1;CDH6;CDH4;CDH13;FLNB;PKP4;CTNNA2;PDLIM5
ligand-gated anion channel activity (GO:0099095)	0.00304799	0.0277948	GABRB1;GLRA2;GABRA4
nuclear receptor binding (GO:0016922)	0.00385564	0.0341205	TCF7L2;NRIP1;PROX1;TACC2;PPARGC1A;RERG;FOXP1
coreceptor activity involved in Wnt signaling pathway, planar cell polarity pathway (GO:1904929)	0.00391985	0.0341205	ROR1;GPC6
neurotransmitter receptor activity involved in regulation of postsynaptic membrane potential (GO:0099529)	0.00478916	0.0407611	GABRA4;GRIK3;GRIK2
transmembrane receptor protein tyrosine kinase activator activity (GO:0030297)	0.00542793	0.0446409	NRG1;EFNA5
GABA receptor activity (GO:0016917)	0.00547812	0.0446409	GABBR2;GABRB1;GABRA4
GTPase regulator activity (GO:0030695)	0.00562419	0.0448764	VAV3;SIPA1L1;RAP1GDS1;ASAP1;PLCB1;SRGAP2;CPEB2;RGS6;RAP1GAP;RGS7
cation channel activity (GO:0005261)	0.00578241	0.0451151	CACNB2;TRPC3;ABCC8;CACNA1D;MCU;HCN1
metal ion binding (GO:0046872)	0.0058897	0.0451151	SYT1;KCNIP1;ITSN1;ADCY2;EML1;SLC8A1;CDH8;SYT7;CDH6;PPP3CA;CDH4;CDH13;SPOCK1;ASTN2;ADGRL3;MAP3K5;SNCA
tRNA-specific adenosine deaminase activity (GO:0008251)	0.00715841	0.0507717	ADARB1;ADARB2
calcium-dependent protein kinase activity (GO:0010857)	0.00715841	0.0507717	CAMK4;CAMK2A
calcium-dependent protein serine/threonine kinase activity (GO:0009931)	0.00715841	0.0507717	CAMK4;CAMK2A
coreceptor activity involved in Wnt signaling pathway (GO:0071936)	0.00715841	0.0507717	ROR1;GPC6
sequence-specific DNA binding (GO:0043565)	0.00736336	0.0512758	MEF2A;TCF7L2;MEF2C;POU2F1;NR2F1;ZBTB20;RORA;NR2F2;PROX1;RORB;NR3C1;MEIS2;RUNX2;FOXP2;NPAS2;FOXP1;ZEB2;SIX3;BCL2;RARB;PPARGC1A
protein tyrosine phosphatase activity (GO:0004725)	0.00764627	0.052295	PTPRR;UBASH3B;PTPRM;PTPN4;PTPRG
chemorepellent activity (GO:0045499)	0.00788818	0.053003	EPHA7;SEMA3E;NRG1
protein tyrosine kinase activity (GO:0004713)	0.00917245	0.0605573	ALK;EPHA4;NTRK2;EPHA7;EPHA6;ROR1
potassium channel regulator activity (GO:0015459)	0.00932867	0.0605573	DPP6;KCNIP1;KCNMB2;SGK1
kinase activity (GO:0016301)	0.0108608	0.0693281	EPHA4;DGKD;CDKL5;CAMK2A;DGKI;DGKH
adenosine deaminase activity (GO:0004000)	0.0112558	0.0706719	ADARB1;ADARB2
voltage-gated potassium channel activity (GO:0005249)	0.0116455	0.0719392	KCNT2;KCND2;KCNC2;KCNMA1;HCN1
guanyl-nucleotide exchange factor activity (GO:0005085)	0.012156	0.073901	VAV3;FARP1;DOCK4;DOCK9;ITSN1;ELMO1;RAPGEF5
calcium ion transmembrane transporter activity (GO:0015085)	0.0129574	0.0772171	CACNB2;TRPC3;CACNA1D;MCU
transmitter-gated ion channel activity involved in regulation of postsynaptic membrane potential (GO:1904315)	0.0131047	0.0772171	GABRA4;GRIK3;GRIK2
outward rectifier potassium channel activity (GO:0015271)	0.0136079	0.0777885	KCND2;KCNT2
filamin binding (GO:0031005)	0.0136079	0.0777885	NEBL;SYNPO2
calcium-activated potassium channel activity (GO:0015269)	0.0161526	0.0883778	KCNMA1;KCNMB2
cAMP binding (GO:0030552)	0.0161526	0.0883778	PDE4D;HCN1
glycerophospholipid flippase activity (GO:0140333)	0.0161526	0.0883778	ATP8A2;ATP10A

### Sheet: Cluster 2down CC
Term	P-value	Adjusted P-value	Genes
neuron projection (GO:0043005)	1.01004e-15	1.64637e-13	CHRM2;CNTNAP2;GABRB1;CAMK2D;KCNC2;CAMK2A;GRIK3;ADCY2;SLC8A1;GRM3;GLRA2;ALCAM;BRINP1;CTNNA2;VSTM5;SNCA;KIRREL3;EPHA4;FARP1;NTRK2;EPHA7;EPHA6;SYT1;CNTN6;GABRA4;MAGI2;GRIN2B;DNM3;OLFM1;GRIN3A;DLG2;SCN8A;ADGRB1;CDH13;CNTN3;CNTN4;FGF13;CPEB2;DSCAML1;SHANK2;ADGRL3
axon (GO:0030424)	2.89328e-11	2.35802e-09	KIRREL3;EPHA4;CNTNAP2;NTRK2;SYT1;KCNC2;CNTN6;GRIK3;SLC8A1;GRM3;DNM3;OLFM1;ALCAM;SCN8A;CTNNA2;CNTN4;FGF13;VSTM5;DSCAML1;ADGRL3;SNCA
postsynaptic density (GO:0014069)	1.36792e-10	7.43234e-09	NTRK2;KCND2;MAGI2;CACNA1C;GRIN2B;SLC8A1;GRM1;GRIN2D;DNM3;DLG2;SIPA1L1;ADGRA1;ADGRB1;SPOCK1;SRGAP2;PDLIM5;SHANK2
asymmetric synapse (GO:0032279)	5.82045e-09	2.37184e-07	NTRK2;KCND2;MAGI2;CACNA1C;GRIN2B;SLC8A1;DNM3;DLG2;SIPA1L1;ADGRA1;ADGRB1;SPOCK1;SRGAP2;PDLIM5;SHANK2
ionotropic glutamate receptor complex (GO:0008328)	3.84883e-08	1.18697e-06	GRIN3A;GRIK3;VWC2L;VWC2;GRIK2;GRIN2B;GRIA4;GRIN2D
integral component of plasma membrane (GO:0005887)	4.36921e-08	1.18697e-06	CHRM2;ALK;CNTNAP2;GABRB1;KCNC2;GRIK3;PTPRM;GRIK2;IL1RAP;SLC4A4;SLC8A1;GRM1;PTPRG;GRM3;GPR176;ALCAM;GRM8;KIRREL3;EPHA4;EPHA7;EPHA6;KCND2;TRPC3;ABCC8;SLC2A13;CACNB2;MMP16;SCN8A;ADGRB1;KCNMA1;ROR1;ADCY2;ATP10A;SEMA3E;ADCY1;CACNA1C;TRHDE;GLRA2;DPP6;ZNRF3;FLRT2;KCNMB2;ASIC2;GABBR2;NTRK2;KCNIP1;PCDH9;GABRA4;GRIN2B;SORL1;GRIN2D;ADGRL3;HCN1
voltage-gated calcium channel complex (GO:0005891)	5.96508e-07	1.33272e-05	CACNB2;CACNB4;PDE4D;CACNA2D3;CACHD1;CACNA1D;CACNA1C
calcium channel complex (GO:0034704)	6.54097e-07	1.33272e-05	CACNB2;CACNB4;PDE4D;CACNA2D3;CACHD1;CACNA1D;CACNA1C;MCU
potassium channel complex (GO:0034705)	7.94515e-07	1.43895e-05	CNTNAP2;DPP6;KCND2;KCNIP1;KCNC2;ABCC8;KCNMA1;KCNMB2;GRIK3;GRIK2
dendrite (GO:0030425)	2.87259e-06	4.68233e-05	CHRM2;KIRREL3;EPHA4;FARP1;CNTNAP2;NTRK2;CDKL5;KCNC2;GABRA4;MAGI2;GRIK3;ADCY2;SLC8A1;BRINP1;ADGRB1;FGF13;VSTM5
cation channel complex (GO:0034703)	3.1987e-06	4.73989e-05	GRIN3A;TRPC3;PDE4D;VWC2L;VWC2;GRIN2B;MCU;GRIA4;GRIN2D
voltage-gated potassium channel complex (GO:0008076)	2.72904e-05	0.000370694	CNTNAP2;DPP6;KCND2;KCNIP1;KCNC2;KCNMA1;KCNMB2;HCN1
catenin complex (GO:0016342)	0.000143702	0.0018018	CDH6;CDH4;CDH13;CTNNA2;CDH8
NMDA selective glutamate receptor complex (GO:0017146)	0.00023651	0.00275366	GRIN3A;GRIN2B;GRIN2D
postsynaptic density membrane (GO:0098839)	0.000289436	0.0031452	DLG2;GRIN2B;GRM1;GRIN2D
postsynaptic specialization membrane (GO:0099634)	0.000352901	0.00359517	DLG2;GRIN2B;GRM1;GRIN2D
cell-cell junction (GO:0005911)	0.00195528	0.0187477	TJP1;CDH6;KIRREL3;FLRT2;ADGRB1;MAGI2;PTPRM;PKP4;CTNNA2;PDLIM5;CDH8;ADGRL3
AMPA glutamate receptor complex (GO:0032281)	0.00415541	0.0376295	VWC2;VWC2L;GRIA4
G protein-coupled receptor dimeric complex (GO:0038037)	0.00542793	0.0465659	GABBR2;GRM1
adherens junction (GO:0005912)	0.00646495	0.0507314	CDH6;TJP1;PTPRM;PKP4;CTNNA2;PDLIM5;CDH8
astrocyte projection (GO:0097449)	0.00715841	0.0507314	GRM3;SLC2A13
clathrin-sculpted gamma-aminobutyric acid transport vesicle (GO:0061200)	0.00715841	0.0507314	SYT1;GAD1
clathrin-sculpted gamma-aminobutyric acid transport vesicle membrane (GO:0061202)	0.00715841	0.0507314	SYT1;GAD1
sodium channel complex (GO:0034706)	0.00788818	0.0535739	SCN8A;GRIK3;GRIK2

### Sheet: Cluster 2up BP
Term	P-value	Adjusted P-value	Genes
modulation of chemical synaptic transmission (GO:0050804)	2.66481e-07	0.000402653	SLC8A3;GRID2;NLGN1;NRG3;GRID1;CHRNA7;CACNA1B;GRIK4;DLGAP1;DGKZ;CNTNAP4;BAIAP3
adherens junction organization (GO:0034332)	1.32147e-06	0.000906336	AFDN;CADM1;CDH20;CDH10;CDH22;CDH12;CDH9;CDH18
calcium-dependent cell-cell adhesion via plasma membrane cell adhesion molecules (GO:0016339)	1.79948e-06	0.000906336	NLGN1;CDH20;CDH10;CDH22;CDH12;CDH9;CDH18
regulation of dendrite development (GO:0050773)	3.17695e-06	0.0010342	DCC;ADGRB3;NEDD4L;COBL;CSMD3;TNIK;LZTS1
calcium ion transport (GO:0006816)	3.42224e-06	0.0010342	SLC8A3;CACNA1I;RYR2;SLC24A3;CACNA2D1;CHRNA7;CACNA1B;CACNA1E;NALCN;RYR3;CACNA1G
cell-cell adhesion via plasma-membrane adhesion molecules (GO:0098742)	5.52068e-06	0.00139029	GRID2;NLGN1;DSCAM;CADM1;UNC5D;CDH9;IGSF21;SDK1;CDH20;CDH10;CDH22;CDH12;CDH18
cell junction assembly (GO:0034329)	7.65464e-06	0.00163998	SDK1;NLGN1;DSCAM;CDH20;CDH10;CDH22;DNER;CDH12;CDH9;CDH18
cell-cell junction organization (GO:0045216)	8.68286e-06	0.00163998	AFDN;SDK1;CADM1;CDH20;CDH10;CDH22;CDH12;CDH9;CDH18
cell-cell junction assembly (GO:0007043)	1.31751e-05	0.00221195	PATJ;CDH20;CDH10;CDH22;EPB41L3;CDH12;CDH9;CDH18
chemical synaptic transmission (GO:0007268)	1.55947e-05	0.00235636	GRIA1;CHRM3;GRIA2;GRID2;NLGN1;PTPRN2;SLC12A5;GRID1;CHRNA7;CACNA1B;GRIK4;GABRG3;CACNA1E;GABRG1;GLRB;NOVA1;DLGAP1
regulation of trans-synaptic signaling (GO:0099177)	2.16257e-05	0.00297058	NLGN1;GRID2;NRG3;GRID1;CACNA1B;GRIK4
anterograde trans-synaptic signaling (GO:0098916)	6.18998e-05	0.00779421	GRIA1;CHRM3;GRIA2;NLGN1;SLC12A5;CHRNA7;CACNA1B;GRIK4;GABRG3;CACNA1E;GABRG1;GLRB;NOVA1;DLGAP1
regulation of synaptic transmission, GABAergic (GO:0032228)	8.80764e-05	0.0102372	NLGN1;ADRA1A;BAIAP3;CNTNAP4
central nervous system development (GO:0007417)	0.000166986	0.0159346	CHST8;CHD7;POU6F2;UBE3A;ZIC4;PBX1;AFF2;SLC8A3;AHI1;DNER;ZIC1;NNAT;DCX;MDGA1
regulation of dendrite morphogenesis (GO:0048814)	0.000170398	0.0159346	CDKL3;ADGRB3;NEDD4L;TNIK;LZTS1
membrane depolarization (GO:0051899)	0.000170398	0.0159346	CACNA1I;CACNA1B;SCN7A;CACNA1E;CACNA1G
nervous system development (GO:0007399)	0.000187587	0.0159346	CHST8;SEMA5A;CHRM3;NLGN1;DSCAM;CHD7;POU6F2;ZIC4;NAV2;AHI1;SDK1;NAV3;GLRB;ERBB4;DNER;ZIC1;DCX;DPF3;LY6H
synaptic transmission, glutamatergic (GO:0035249)	0.000189823	0.0159346	GRIA2;GRID2;GRID1;GRIK4
regulation of neurotransmitter receptor activity (GO:0099601)	0.000391516	0.0311358	GRIA1;GRIA2;NLGN1;NETO1;DLGAP1;SHISA9
cellular response to acetylcholine (GO:1905145)	0.000498849	0.0358934	CHRM3;CHRNA7;LY6H
lipid phosphorylation (GO:0046834)	0.000498849	0.0358934	DGKG;DGKB;DGKZ
potassium ion transmembrane transport (GO:0071805)	0.000532374	0.0365644	KCNH5;SLC9A5;SLC24A3;SLC12A5;KCND3;KCNH8;KCNQ5;NALCN;KCNH1
axon guidance (GO:0007411)	0.000607408	0.0399041	EPHA5;SEMA5A;GAP43;DSCAM;DCC;SEMA6D;GRB10;PLXNA2;NCAM1;UNC5D;SLIT2
metal ion transport (GO:0030001)	0.000655168	0.0407781	SLC8A3;RYR2;CACNA2D1;CHRNA7;CACNA1B;CACNA1E;RYR3
glycerolipid metabolic process (GO:0046486)	0.000677502	0.0407781	DGKG;DGKB;DGKZ
lipid modification (GO:0030258)	0.000701676	0.0407781	DGKG;PLPPR1;DGKB;PLPPR3;DGKZ

### Sheet: Cluster 2up MF
Term	P-value	Adjusted P-value	Genes
transmitter-gated ion channel activity involved in regulation of postsynaptic membrane potential (GO:1904315)	8.48355e-06	0.00160004	GRID2;GRID1;CHRNA7;GRIK4;GABRG3;GABRG1
glutamate receptor activity (GO:0008066)	1.17451e-05	0.00160004	GRIA1;GRIA2;GRID2;GRID1;GRIK4
transmitter-gated ion channel activity (GO:0022824)	1.81704e-05	0.00160004	GRIA2;GRID2;GRID1;GRIK4;GABRG3;GABRG1
neurotransmitter receptor activity involved in regulation of postsynaptic membrane potential (GO:0099529)	2.00005e-05	0.00160004	GRID2;GRID1;GRIK4;GABRG3;GABRG1
voltage-gated cation channel activity (GO:0022843)	3.40635e-05	0.00218007	CACNA1I;KCNH5;KCND3;CACNA2D1;KCNH8;CACNA1B;KCNQ5;CACNA1E;KCNH1
ion channel activity (GO:0005216)	7.72244e-05	0.00358375	GRIA1;GRIA2;GRID2;GRID1;CHRNA7;GRIK4;TMC4;NALCN
calcium ion binding (GO:0005509)	7.83946e-05	0.00358375	RYR2;KCNIP4;CDH9;RYR3;SYT17;BAIAP3;RPH3A;CALB2;CALB1;CDH20;CDH10;DNER;CDH22;CDH12;SLIT2;PAM;CDH18
ligand-gated channel activity (GO:0022834)	0.000123907	0.00495628	GRIA1;GRIA2;GRID2;GRID1;GRIK4
ligand-gated ion channel activity (GO:0015276)	0.000145741	0.00518189	GRIA1;GRIA2;GRID2;GRID1;GRIK4
voltage-gated calcium channel activity (GO:0005245)	0.000344641	0.0110285	CACNA1I;CACNA2D1;CACNA1B;CACNA1E;CACNA1G
calcium channel activity (GO:0005262)	0.00049454	0.0143866	RYR2;CACNA1I;SLC24A3;CACNA2D1;CHRNA7;CACNA1B;CACNA1E
diacylglycerol kinase activity (GO:0004143)	0.000677502	0.0180667	DGKG;DGKB;DGKZ
inhibitory extracellular ligand-gated ion channel activity (GO:0005237)	0.00144036	0.035455	GLRB;GABRG3;GABRG1
ionotropic glutamate receptor activity (GO:0004970)	0.00259335	0.0567004	GRIA1;GRIA2;GRIK4
voltage-gated calcium channel activity involved in cardiac muscle cell action potential (GO:0086007)	0.00265783	0.0567004	CACNA2D1;CACNA1G
ligand-gated anion channel activity (GO:0099095)	0.00307406	0.0614811	GLRB;GABRG3;GABRG1
sodium channel activity (GO:0005272)	0.0035277	0.0664037	CACNA1I;GRIK4;SCN7A;CACNA1G
PDZ domain binding (GO:0030165)	0.00391346	0.0688639	TGFBR3;GRIA1;GRID2;NLGN1;CADM1
potassium channel activity (GO:0005267)	0.00408879	0.0688639	KCNH5;KCND3;KCNH8;GRIK4;KCNQ5;KCNH1
voltage-gated sodium channel activity (GO:0005248)	0.00552415	0.0883864	CACNA1I;SCN7A;CACNA1G
metal ion binding (GO:0046872)	0.00606411	0.0924054	RYR2;KCNIP4;CDH9;RYR3;SYT17;BAIAP3;RPH3A;CALB2;CALB1;CDH20;CDH10;DNER;CDH22;CDH12;SLIT2;PAM;CDH18
chemorepellent activity (GO:0045499)	0.00795358	0.110658	SEMA5A;NRG3;SEMA6D
phospholipase C activity (GO:0004629)	0.00795358	0.110658	CHRM3;PLCL1;PLCH1
amyloid-beta binding (GO:0001540)	0.0106646	0.139336	GRIA1;GRIA2;NLGN1;CHRNA7;CACNA1B
benzodiazepine receptor activity (GO:0008503)	0.011321	0.139336	GABRG3;GABRG1
calcium:sodium antiporter activity (GO:0005432)	0.011321	0.139336	SLC8A3;SLC24A3
voltage-gated potassium channel activity (GO:0005249)	0.0117864	0.139691	KCNH5;KCND3;KCNH8;KCNQ5;KCNH1
intracellular ligand-gated ion channel activity (GO:0005217)	0.0136863	0.151021	RYR2;RYR3
extracellular ligand-gated ion channel activity (GO:0005230)	0.0136863	0.151021	GABRG3;GABRG1
phosphatidate phosphatase activity (GO:0008195)	0.0189904	0.19603	PLPPR1;PLPPR3
GABA-gated chloride ion channel activity (GO:0022851)	0.0189904	0.19603	GABRG3;GABRG1
chloride channel activity (GO:0005254)	0.0217312	0.212513	GLRB;GABRG3;ANO3;GABRG1
lipid phosphatase activity (GO:0042577)	0.0219154	0.212513	PLPPR1;PLPPR3
cation channel activity (GO:0005261)	0.0237313	0.223354	RYR2;SLC24A3;CHRNA7;CACNA1E;NALCN
anion channel activity (GO:0005253)	0.0264691	0.23813	GLRB;GABRG3;ANO3;GABRG1
transmembrane receptor protein phosphatase activity (GO:0019198)	0.0282779	0.23813	PTPRE;PTPRN2
transmembrane receptor protein tyrosine phosphatase activity (GO:0005001)	0.0282779	0.23813	PTPRE;PTPRN2
potassium ion antiporter activity (GO:0022821)	0.0282779	0.23813	SLC24A3;SLC9A5
calcium-release channel activity (GO:0015278)	0.0317026	0.260124	RYR2;RYR3
cholesterol transfer activity (GO:0120020)	0.0352811	0.275365	STARD5;MTTP
phosphatidylcholine transporter activity (GO:0008525)	0.0352811	0.275365	MTTP;PITPNC1
sterol transfer activity (GO:0120015)	0.0390076	0.277388	STARD5;MTTP
ligand-gated calcium channel activity (GO:0099604)	0.0390076	0.277388	RYR2;RYR3
phosphatidic acid binding (GO:0070300)	0.0390076	0.277388	RAPGEF6;PITPNC1
GABA-A receptor activity (GO:0004890)	0.0390076	0.277388	GABRG3;GABRG1
ligand-gated cation channel activity (GO:0099094)	0.0441486	0.299812	GRIA1;GRIA2;CHRNA7;GRIK4
acetylglucosaminyltransferase activity (GO:0008375)	0.0453102	0.299812	MGAT4C;MGAT5;LARGE1
manganese ion binding (GO:0030145)	0.0453102	0.299812	MGAT5;MPPED2;LARGE1
excitatory extracellular ligand-gated ion channel activity (GO:0005231)	0.0468811	0.299812	GLRB;CHRNA7
postsynaptic neurotransmitter receptor activity (GO:0098960)	0.0468811	0.299812	GRIA1;CHRNA7
calcium-dependent phospholipid binding (GO:0005544)	0.050135	0.299812	RPH3A;CPNE8;SYT17
acetylcholine receptor activity (GO:0015464)	0.0510168	0.299812	CHRM3;CHRNA7
phospholipid transfer activity (GO:0120014)	0.0510168	0.299812	MTTP;PITPNC1
GABA receptor activity (GO:0016917)	0.0510168	0.299812	GABRG3;GABRG1

### Sheet: Cluster 2up CC
Term	P-value	Adjusted P-value	Genes
neuron projection (GO:0043005)	7.06838e-07	0.000131472	GRIA1;PCSK1;CHRM3;GRIA2;NLGN1;CHRNA7;RASGRF1;CACNA1G;RPH3A;CALB2;CACNA1I;MAPK8;CALB1;DNER;SCN7A;NCAM1;NCAM2;EPHA5;SLC12A5;DSCAM;COBL;GABRG3;GABRG1;SLC8A3;NSG2;GLRB;DCX
catenin complex (GO:0016342)	1.03735e-05	0.000602818	CDH20;CDH10;CDH22;CDH12;CDH9;CDH18
ionotropic glutamate receptor complex (GO:0008328)	1.25902e-05	0.000602818	GRIA1;GRIA2;GRID2;OLFM2;GRIK4;SHISA9
adherens junction (GO:0005912)	1.29638e-05	0.000602818	IGSF21;AFDN;AHI1;CDH20;CDH10;CCDC85A;CDH22;CDH12;FRMD4B;CDH9;CDH18
dendrite (GO:0030425)	4.92021e-05	0.00183032	EPHA5;GRIA1;CHRM3;GRIA2;NLGN1;DSCAM;COBL;GABRG3;GABRG1;SLC8A3;CALB2;MAPK8;CALB1;NSG2;DNER
cell-cell junction (GO:0005911)	0.000187396	0.00580927	CADM1;CASK;FRMD4B;CDH9;IGSF21;AFDN;AHI1;CDH20;CDH10;CCDC85A;EPB41L3;CDH22;CDH12;CDH18
AMPA glutamate receptor complex (GO:0032281)	0.000292777	0.00777951	GRIA1;GRIA2;OLFM2;SHISA9
excitatory synapse (GO:0060076)	0.000716022	0.0147978	GRIA2;NLGN1;NETO1;FGFR2
sodium channel complex (GO:0034706)	0.000716022	0.0147978	CACNA1I;GRIK4;SCN7A;CACNA1G
calcium channel complex (GO:0034704)	0.000866826	0.016123	RYR2;CACNA2D1;PDE4B;RYR3;CACNA1G
anchored component of plasma membrane (GO:0046658)	0.000959482	0.016224	IGSF21;NTNG2;PRMT8;GPC3;MDGA1
dendrite membrane (GO:0032590)	0.00127599	0.0191423	GRIA1;SHISA9;GABRG3;GABRG1
cation channel complex (GO:0034703)	0.0013379	0.0191423	GRIA1;RYR2;GRIA2;OLFM2;SHISA9;RYR3
asymmetric synapse (GO:0032279)	0.00172472	0.0229141	GRIA1;SLC8A3;GRIA2;GAP43;NLGN1;NETO1;KCND3;SHISA9
integral component of plasma membrane (GO:0005887)	0.00207661	0.0252901	CHRM3;GRIA2;NLGN1;PLPPR1;SLC24A3;PODXL2;PLPPR3;CHRNA7;GRIK4;PCDH19;ADRA1A;PCDH17;CACNA1G;CACNA1I;SLC22A17;ERBB4;PLXNA2;SCN7A;KCNH1;EPHA5;GRID2;PTPRN2;KCNH5;KCND3;KCNH8;SEMA6D;KCNIP4;SLC16A11;TACR1;SHISA9;GABRG3;GABRG1;SLC8A3;TGFBR3;NRG3;GLRB;ADGRB3;KCNQ5;FGFR2
postsynaptic density (GO:0014069)	0.00217549	0.0252901	GRIA1;SLC8A3;GRIA2;GAP43;NLGN1;NETO1;KCND3;SHISA9
voltage-gated sodium channel complex (GO:0001518)	0.00259335	0.0283743	CACNA1I;SCN7A;CACNA1G
