## Supplementary material for "Single-nucleus transcriptional profiling of GAD2-positive neurons from mouse lateral habenula reveals distinct expression of neurotransmission- and depression-related genes": Table S4

### Sheet: MDD_genes_cluster2
	p_val	avg_log2FC	pct.1	pct.2	p_val_adj
Megf11	1.89114e-125	2.0763	0.897	0.262	3.88686e-121
Ntng2	1.33759e-110	1.62313	0.853	0.227	2.74915e-106
Nlgn1	5.78952e-103	1.00319	1	0.979	1.18992e-98
Arpp21	4.09384e-99	1.61708	0.981	0.527	8.41406e-95
Asic2	8.39496e-96	-2.81894	0.462	0.913	1.72542e-91
Grik4	5.8078e-93	1.43493	0.923	0.422	1.19368e-88
Grin2b	2.72905e-91	-1.74729	0.657	0.915	5.60902e-87
9530026P05Rik	2.96875e-90	1.63329	0.663	0.143	6.10167e-86
Galnt17	1.4644e-85	-1.89816	0.276	0.824	3.00977e-81
Prkg1	2.02242e-79	1.45297	0.965	0.864	4.15669e-75
Nxph1	2.40827e-75	-2.4516	0.292	0.781	4.94972e-71
Fras1	1.03748e-71	0.981415	0.718	0.19	2.13233e-67
Cacna2d1	7.8593e-71	1.42993	0.913	0.494	1.61532e-66
Fam135b	4.05238e-69	1.1523	0.942	0.652	8.32885e-65
Pou6f2	7.41775e-64	1.1209	0.776	0.287	1.52457e-59
Nedd4l	2.1561e-63	1.00232	0.971	0.731	4.43142e-59
Kcnip4	3.315e-60	1.14024	1	0.846	6.81333e-56
Pde4d	2.98188e-59	-0.901548	0.994	0.995	6.12866e-55
Dpf3	3.97639e-58	0.948331	0.667	0.204	8.17267e-54
Rspo3	2.5615e-57	0.8604	0.612	0.159	5.26465e-53
Plppr1	3.59841e-57	1.21349	0.833	0.478	7.39582e-53
Srgap1	1.0805e-54	-1.33179	0.215	0.697	2.22075e-50
Gm12082	1.74546e-50	0.601142	0.321	0.04	3.58745e-46
Xkr4	2.04375e-50	-1.08468	0.894	0.949	4.20053e-46
Gm11418	3.18896e-50	-1.44513	0.048	0.526	6.55427e-46
Cacna1i	6.66351e-47	0.847643	0.689	0.306	1.36955e-42
Pou2f2	8.47441e-47	0.86371	0.728	0.329	1.74175e-42
Hunk	2.4088e-46	0.768261	0.516	0.148	4.95081e-42
Cacna1e	2.89035e-45	0.731545	0.968	0.691	5.94054e-41
Cntnap4	5.24897e-45	0.838354	0.897	0.52	1.07882e-40
Kcnh5	1.92085e-44	0.86225	0.747	0.361	3.94792e-40
Adgrb3	7.9012e-44	0.592604	1	0.958	1.62393e-39
Nnat	1.88259e-43	1.14168	0.798	0.487	3.86928e-39
Mpped2	3.72643e-43	0.920163	0.821	0.478	7.65894e-39
Grik2	6.68161e-41	-1.10647	0.856	0.915	1.37327e-36
Trpm3	1.03774e-40	-0.186426	0.997	0.689	2.13287e-36
Tox	1.12375e-40	-1.73849	0.157	0.564	2.30963e-36
Utrn	3.0899e-40	-1.13648	0.077	0.5	6.35066e-36
Egfem1	5.09894e-40	-1.31148	0.782	0.849	1.04799e-35
Prkcb	2.20035e-39	0.56539	0.981	0.894	4.52238e-35
Acp1	8.99043e-39	0.752232	0.885	0.635	1.8478e-34
Mdga1	1.26013e-38	0.795911	0.58	0.215	2.58994e-34
Ebf1	1.44454e-38	0.642605	0.526	0.159	2.96896e-34
Grid1	2.33604e-38	0.758149	0.974	0.759	4.80126e-34
Cdh13	4.7848e-38	-1.59665	0.487	0.744	9.83421e-34
Pde4b	1.29739e-37	0.735309	0.958	0.774	2.66653e-33
Wls	1.65073e-37	0.937626	0.728	0.417	3.39276e-33
Rorb	1.98428e-37	-1.45013	0.051	0.444	4.07828e-33
Hs6st3	7.08204e-37	-1.75502	0.343	0.651	1.45557e-32
Cdh9	2.38552e-36	0.752553	0.5	0.172	4.90295e-32
Fut8	1.05284e-35	0.765132	0.885	0.64	2.1639e-31
A230057D06Rik	2.51691e-35	0.549908	0.99	0.922	5.173e-31
Cdk14	3.02582e-35	-0.925742	0.683	0.897	6.21897e-31
Nrg1	7.77679e-35	-1.42633	0.763	0.9	1.59836e-30
Magi2	8.29792e-35	-0.560911	0.997	0.988	1.70547e-30
Zfp536	1.25957e-33	0.835033	0.76	0.441	2.58879e-29
Ripor2	1.4999e-33	-1.01831	0.247	0.609	3.08275e-29
Tmem132c	2.05594e-33	-0.915227	0.022	0.381	4.22557e-29
Nr2f1	3.58538e-33	-0.745906	0.01	0.361	7.36904e-29
Lncenc1	1.05146e-32	0.571748	0.397	0.113	2.16106e-28
Ntm	3.40606e-32	0.583217	1	0.936	7.00047e-28
Mast4	3.77228e-32	0.751262	0.965	0.688	7.75316e-28
Ralgps2	1.17723e-31	0.712337	0.817	0.597	2.41956e-27
Caln1	1.2792e-31	0.68228	0.558	0.217	2.62915e-27
Sphkap	7.10712e-31	-0.888415	0.298	0.658	1.46073e-26
Shisa9	8.13589e-31	0.698054	0.955	0.73	1.67217e-26
Dgkz	9.26736e-29	0.603694	0.817	0.572	1.90472e-24
Gad1	1.73904e-28	-0.996058	0.016	0.328	3.57424e-24
Sobp	2.22472e-28	0.603953	0.929	0.774	4.57246e-24
Nckap5	2.3083e-28	0.700553	0.558	0.26	4.74425e-24
Nr2f2	2.62419e-28	-1.05445	0.019	0.33	5.3935e-24
C130071C03Rik	2.68971e-28	-0.768861	0.17	0.537	5.52817e-24
Enox1	2.8332e-28	-0.861254	0.503	0.779	5.82308e-24
Rapgef5	3.50219e-28	-0.845186	0.144	0.484	7.19805e-24
Slc35f3	4.60096e-28	-0.787173	0.17	0.514	9.45635e-24
Dner	6.21959e-28	0.612044	0.904	0.735	1.27831e-23
Pip5k1b	7.95069e-28	0.709903	0.801	0.597	1.6341e-23
Dlg2	8.81606e-28	-0.631156	1	0.998	1.81196e-23
Ndst3	4.96903e-27	-0.819585	0.199	0.553	1.02128e-22
Kcnmb2	6.62152e-27	-1.7492	0.292	0.573	1.36092e-22
Gm26804	6.64727e-27	0.580719	0.939	0.858	1.36621e-22
Cntnap3	7.5049e-27	-0.732105	0.032	0.342	1.54248e-22
Tox3	2.02873e-26	-0.864831	0.042	0.349	4.16966e-22
Sgcd	2.71562e-26	0.793816	0.785	0.552	5.58142e-22
Ano3	6.50576e-26	0.562181	0.606	0.299	1.33713e-21
Tmem132b	8.03514e-26	-0.761757	0.308	0.619	1.65146e-21
Kcnma1	1.66161e-25	-1.15196	0.974	0.981	3.41511e-21
Gm28928	2.47607e-25	-2.30689	0.042	0.33	5.08907e-21
Ntng1	2.58946e-25	-2.75516	0.308	0.543	5.32212e-21
Prox1	3.11045e-25	-0.672317	0.019	0.308	6.39292e-21
Grm1	8.01928e-25	-1.25787	0.276	0.578	1.6482e-20
Zbtb7c	9.89649e-25	-0.850958	0.087	0.391	2.03403e-20
Ncam1	1.15866e-24	0.431116	0.981	0.954	2.38139e-20
5530401A14Rik	1.20971e-24	-0.679761	0.01	0.286	2.48632e-20
Plxdc1	1.42363e-24	0.533033	0.356	0.126	2.92598e-20
Nav3	1.59538e-24	0.417255	0.997	0.972	3.27899e-20
Kcnt2	1.77695e-24	-0.873723	0.173	0.478	3.65216e-20
Epha4	2.45158e-24	-0.782909	0.077	0.383	5.03872e-20
Meis2	3.01906e-24	-1.75529	0.128	0.416	6.20508e-20
Arid1b	3.45798e-24	-0.64866	0.551	0.785	7.10718e-20
Olfm2	7.27783e-24	0.545827	0.686	0.397	1.49581e-19
Peak1	1.42364e-23	0.619867	0.843	0.688	2.926e-19
Ppp3ca	1.43875e-23	-0.708316	0.731	0.868	2.95706e-19
Prkch	3.4437e-23	-0.688906	0.016	0.282	7.07784e-19
Cntn3	4.22619e-23	-0.8697	0.587	0.768	8.68608e-19
Zeb2	7.00658e-23	-0.957678	0.048	0.333	1.44006e-18
Mef2c	7.32524e-23	-0.779327	0.179	0.504	1.50556e-18
Serpine2	9.37044e-23	0.647855	0.532	0.263	1.92591e-18
Gfra1	9.88986e-23	-1.28719	0.199	0.476	2.03266e-18
Mgat4c	1.11294e-22	0.457678	0.955	0.679	2.28743e-18
Angpt1	4.20262e-22	0.49161	0.321	0.106	8.63765e-18
Six3	5.40955e-22	-0.856276	0.006	0.255	1.11183e-17
Vwc2l	7.89227e-22	-0.900449	0.099	0.375	1.6221e-17
Cacnb4	1.69572e-21	-0.801443	0.599	0.768	3.48522e-17
Snca	2.97421e-21	-0.579139	0.026	0.28	6.1129e-17
Nav2	4.22415e-21	0.445702	0.99	0.903	8.6819e-17
Sh3d19	1.5097e-20	-0.865751	0.391	0.637	3.10289e-16
Hcn1	1.61693e-20	-1.08656	0.186	0.453	3.32327e-16
Tcf7l2	2.21701e-20	-1.17795	0.314	0.53	4.55663e-16
Sorl1	4.01683e-20	-0.62039	0.176	0.468	8.25579e-16
Fgf13	6.46346e-20	-0.893282	0.612	0.749	1.32844e-15
Socs2	9.77834e-20	-0.584318	0.144	0.435	2.00974e-15
Mcu	1.21461e-19	-0.55887	0.128	0.41	2.49639e-15

### Sheet: MDD_genes_clusterI7
	p_val	avg_log2FC	pct.1	pct.2	p_val_adj
C230004F18Rik	0	13.2567	0.976	0.03	0
Large1	0	9.00784	0.944	0.024	0
Nrg3os	0	1.87817	0.964	0.028	0
Gm20642	0	6.25424	0.97	0.024	0
Cep112	0	14.3789	0.964	0.04	0
Gm26848	0	7.69022	0.973	0.027	0
Kctd16	0	44.5423	0.878	0.012	0
Dcc	0	43.1524	0.976	0.043	0
Agbl4	4.18756e-291	24.1639	0.997	0.086	9.23525e-287
Ctnna3	2.98458e-288	8.19165	0.878	0.023	6.58218e-284
Ntng2	2.08805e-284	14.8472	0.852	0.021	4.60499e-280
Dgki	5.21755e-284	22.2061	0.887	0.033	1.15068e-279
Naaladl2	1.45318e-282	15.5228	0.911	0.045	3.20485e-278
Lncpint	1.00932e-275	22.1936	0.941	0.068	2.22596e-271
Dgkb	1.47723e-268	20.5275	0.964	0.102	3.25788e-264
Fgfr2	6.1944e-268	10.1505	0.97	0.091	1.36611e-263
Hectd4	9.67549e-268	3.82365	0.819	0.021	2.13383e-263
Astn2	6.92489e-262	4.73294	0.858	0.034	1.52721e-257
Frmd5	6.65752e-261	10.9077	0.958	0.1	1.46825e-256
Prickle1	4.07301e-259	11.7647	0.961	0.1	8.98262e-255
Csmd1	4.4761e-259	-5.90825	0.961	0.107	9.8716e-255
A230006K03Rik	4.12921e-256	10.517	0.988	0.135	9.10656e-252
Park2	1.1097e-245	1.20704	0.979	0.135	2.44733e-241
Fgf14	4.79376e-245	-15.1672	1	0.168	1.05722e-240
Gm2516	8.37972e-245	6.44671	0.733	0.013	1.84806e-240
Slc8a1	2.50116e-240	-30.0301	0.831	0.041	5.51605e-236
Tjp1	3.93565e-240	6.02431	0.858	0.063	8.67967e-236
Sntg1	4.56578e-237	12.1892	0.997	0.177	1.00694e-232
Dmd	5.92942e-237	22.2018	0.991	0.181	1.30767e-232
Gucy1a2	4.42209e-235	7.1431	0.816	0.047	9.75247e-231
Mdga2	8.44602e-235	-12.7244	0.988	0.161	1.86268e-230
Gphn	1.16413e-234	12.1417	0.991	0.175	2.56736e-230
Syn3	1.60254e-232	5.41251	0.783	0.036	3.53425e-228
Galntl6	4.94611e-232	59.817	0.896	0.089	1.09081e-227
Pde4d	4.39873e-231	-5.02543	0.997	0.186	9.70095e-227
Tenm3	9.77105e-230	19.845	0.947	0.143	2.15491e-225
Epo	2.19711e-229	3.07733	0.721	0.019	4.84551e-225
Gabrg3	1.61836e-227	19.4215	0.97	0.184	3.56914e-223
AY036118	1.972e-226	5.0667	0.783	0.042	4.34905e-222
Il1rapl1	2.43455e-226	25.6577	0.994	0.235	5.36916e-222
Robo1	1.02975e-224	2.10563	1	0.225	2.27101e-220
Stxbp5l	4.15256e-224	15.5453	0.979	0.205	9.15805e-220
Cntn5	8.73006e-224	178.118	0.97	0.216	1.92533e-219
Grik1	1.21148e-223	34.7616	0.7	0.021	2.67179e-219
Nav2	3.61493e-223	14.9249	0.985	0.207	7.97238e-219
Cacna1a	5.79383e-223	11.7502	0.985	0.229	1.27777e-218
Cntnap5b	4.14572e-222	13.2614	0.798	0.053	9.14296e-218
Dip2c	4.29947e-220	24.8613	0.982	0.198	9.48206e-216
4930517O19Rik	1.39138e-219	3.31138	0.691	0.019	3.06856e-215
Ctnna2	1.47706e-217	37.3718	0.994	0.25	3.2575e-213
2022-03-01	5.96219e-217	3.52192	0.875	0.106	1.3149e-212
Fbxl17	4.42151e-216	9.57633	0.932	0.148	9.75121e-212
Rims1	4.97452e-216	25.8041	0.994	0.257	1.09708e-211
Nsd2	7.04251e-216	3.74031	0.68	0.017	1.55316e-211
Megf11	2.28293e-215	24.5789	0.84	0.091	5.03477e-211
Arl15	2.71435e-215	14.8476	0.831	0.069	5.98623e-211
Ncam2	5.93377e-215	16.1828	0.982	0.2	1.30863e-210
Egfem1	4.24887e-214	3.0356	0.766	0.044	9.37045e-210
Dscam	7.91412e-214	11.5354	0.997	0.272	1.74538e-209
Magi2	6.9913e-213	12.2225	0.997	0.282	1.54186e-208
Lrrc4c	8.80491e-213	71.2216	0.997	0.321	1.94184e-208
Mbd5	2.44284e-209	8.43662	0.944	0.168	5.38744e-205
Nipsnap2	3.59867e-209	3.19316	0.668	0.019	7.9365e-205
Rbfox1	6.16348e-209	67.0307	0.947	0.216	1.35929e-204
Slf2	2.76295e-208	2.70896	0.656	0.016	6.09342e-204
Lrrc7	8.97376e-203	13.1943	0.953	0.215	1.97907e-198
Sorbs2	6.97324e-202	6.81804	0.926	0.171	1.53788e-197
9530026P05Rik	7.5221e-202	16.1816	0.629	0.016	1.65892e-197
Wwox	9.93116e-202	13.4812	0.89	0.143	2.19022e-197
Kcnip4	1.39953e-201	397.393	1	0.426	3.08653e-197
Fut8	5.87115e-201	10.3944	0.89	0.14	1.29482e-196
Ftx	4.11469e-200	6.18689	0.896	0.144	9.07454e-196
Gm26694	4.6266e-200	2.35849	0.659	0.021	1.02035e-195
Tmem178b	3.75369e-198	8.40752	0.976	0.248	8.27839e-194
Paxbp1	6.0766e-198	13.5978	0.961	0.218	1.34013e-193
Setbp1	6.20416e-198	4.19978	0.816	0.089	1.36826e-193
Etl4	3.66691e-197	17.8605	0.798	0.086	8.08699e-193
Arpp21	3.06003e-196	36.3422	0.97	0.27	6.74859e-192
Grid1	5.09577e-196	38.6243	0.979	0.27	1.12382e-191
Pced1b	5.72282e-196	3.49512	0.739	0.054	1.26211e-191
Upp2	8.43377e-195	6.00989	0.861	0.122	1.85998e-190
Dennd1a	2.33355e-194	5.18994	0.896	0.153	5.14642e-190
Gm35188	4.56563e-194	2.97706	0.62	0.016	1.0069e-189
Ube2e2	1.04255e-192	15.2447	0.967	0.248	2.29924e-188
Atxn1	4.09271e-192	12.8423	0.973	0.285	9.02607e-188
Erc2	2.60087e-191	23.5491	0.967	0.272	5.73597e-187
Ldlrad4	2.68822e-191	3.22287	0.641	0.024	5.92859e-187
Gria4	4.25092e-191	-4.28699	0.988	0.3	9.37498e-187
Xkr6	4.76325e-191	4.14752	0.875	0.133	1.05049e-186
Nlgn1	5.74345e-191	72.6835	1	0.5	1.26666e-186
Vps13b	6.06606e-191	4.76149	0.908	0.157	1.33781e-186
Csmd3	6.54419e-190	15.0252	0.991	0.384	1.44326e-185
Akt3	8.69265e-190	5.49109	0.875	0.142	1.91708e-185
E130307A14Rik	1.90228e-189	2.50473	0.602	0.014	4.19529e-185
Zfp385b	4.04647e-189	27.1258	0.881	0.149	8.92408e-185
Nr3c2	1.18147e-188	5.02856	0.724	0.056	2.60561e-184
Akap6	1.83251e-188	7.10856	0.982	0.303	4.04141e-184
Slc8a3	1.60821e-187	10.2353	0.831	0.113	3.54674e-183
Gm45323	1.67768e-187	4.56788	0.591	0.013	3.69996e-183
Kalrn	4.35456e-187	9.45631	0.843	0.119	9.60356e-183
Immp2l	6.72912e-186	11.6643	0.671	0.036	1.48404e-181
Pde10a	1.11011e-185	62.0141	0.902	0.191	2.44824e-181
Nr6a1	5.84469e-185	3.64363	0.769	0.078	1.28899e-180
Pcca	3.39134e-184	9.19723	0.837	0.122	7.47926e-180
Camkmt	4.46967e-184	4.37112	0.659	0.035	9.85742e-180
Grik2	9.53711e-184	2.14009	0.866	0.147	2.10331e-179
Chd9	1.04194e-183	10.6387	0.95	0.242	2.2979e-179
Tenm2	2.08891e-183	32.4058	0.991	0.368	4.60689e-179
Cdh10	3.00907e-183	5.37431	0.893	0.18	6.6362e-179
Kcnq3	1.06885e-182	11.9328	0.861	0.15	2.35723e-178
Dock3	1.0335e-181	8.14094	0.979	0.328	2.27928e-177
Smyd3	1.08074e-181	7.72402	0.92	0.204	2.38347e-177
Ehbp1	6.75135e-181	5.07792	0.887	0.166	1.48894e-176
Ccdc30	7.04044e-181	4.69016	0.766	0.085	1.5527e-176
Phf20l1	9.72057e-181	4.45149	0.855	0.136	2.14378e-176
Lrba	5.25427e-179	2.96798	0.801	0.1	1.15878e-174
Shisa9	6.66255e-179	19.1093	0.935	0.243	1.46936e-174
9130011E15Rik	7.27735e-179	2.68275	0.579	0.016	1.60495e-174
Cacna1d	7.42418e-179	4.4078	0.766	0.081	1.63733e-174
Frmpd4	2.99949e-178	-24.8001	0.884	0.165	6.61509e-174
Smg6	3.45265e-178	5.53623	0.89	0.178	7.61448e-174
Kcnd2	4.67178e-178	26.2836	0.941	0.265	1.03032e-173
Specc1	1.41036e-177	10.8993	0.926	0.224	3.1104e-173
