## Supplementary material for "Single-nucleus transcriptional profiling of GAD2-positive neurons from mouse lateral habenula reveals distinct expression of neurotransmission- and depression-related genes": Table S5

### Sheet: Sheet1
	p_val	avg_logFC	pct.1 (male)	pct.2 (female)	p_val_adj
Xist	1.67603e-201	-2.45284	0	1	3.44473e-197
Tsix	1.39502e-67	-0.568753	0	0.355	2.86718e-63
Eif2s3y	7.77489e-55	1.37161	0.94	0.019	1.59797e-50
Uty	1.62297e-33	0.870717	0.707	0.009	3.33568e-29
Kdm5d	2.32917e-18	0.569203	0.477	0.009	4.78715e-14
Ddx3y	7.44498e-12	0.395563	0.341	0.009	1.53017e-07
Gabra3	9.92859e-09	0.393531	0.607	0.28	0.000204062
Zfp804a	3.66772e-08	0.581763	0.756	0.495	0.000753826
D130079A08Rik	5.31976e-08	-0.80976	0.088	0.262	0.00109337
Plekha5	6.15963e-08	0.389612	0.888	0.701	0.00126599
Rnf220	6.35566e-08	0.604748	0.659	0.374	0.00130628
Fam155a	8.49866e-08	0.299802	0.998	0.963	0.00174673
Gria1	1.54435e-07	-0.398729	0.772	0.935	0.00317411
Fam189a1	1.61669e-07	0.379986	0.775	0.495	0.00332279
Scube1	2.23472e-07	-0.681364	0.222	0.439	0.00459302
Pde1a	2.23704e-07	-0.561344	0.31	0.533	0.00459779
Ptprd	3.11236e-07	0.267142	0.996	0.972	0.00639683
Ptchd4	1.56254e-06	0.422017	0.68	0.421	0.0321148
Nwd2	1.58835e-06	-1.10772	0.257	0.439	0.0326454
Nos1ap	1.72511e-06	0.314077	0.702	0.421	0.0354563
Nav1	1.85661e-06	0.321763	0.804	0.542	0.0381589
Slc35f1	2.00384e-06	0.579228	0.863	0.626	0.041185
Zbtb7c	2.11597e-06	0.402313	0.381	0.14	0.0434894
Cntn3	4.11677e-06	0.415129	0.775	0.57	0.084612
Scn1a	5.14716e-06	0.305415	0.881	0.766	0.10579
Ppm1l	5.34026e-06	0.335769	0.629	0.364	0.109758
Tac2	5.64742e-06	-0.449842	0.039	0.14	0.116072
Nrxn3	6.17404e-06	0.532453	0.895	0.766	0.126895
Gm42303	7.83211e-06	0.373866	0.305	0.093	0.160973
Erc2	8.35977e-06	-0.356655	0.967	0.953	0.171818
Cdh13	8.4998e-06	0.532738	0.727	0.523	0.174696
Grin2b	9.06737e-06	0.327844	0.898	0.776	0.186362
2022-03-01	9.66704e-06	0.309252	0.879	0.72	0.198687
Kcnd3	1.39255e-05	-0.446712	0.603	0.729	0.286212
Elmo1	1.46238e-05	0.271324	0.817	0.551	0.300562
Rbfox1	1.70664e-05	0.329314	0.925	0.748	0.350766
Pam	1.78706e-05	-0.423003	0.798	0.794	0.367294
Grin2a	2.0876e-05	-0.531371	0.713	0.841	0.429064
Psmc6	2.27553e-05	0.252523	0.728	0.458	0.46769
Robo3	2.39514e-05	-0.471414	0.069	0.187	0.492273
Mir124-2hg	2.89882e-05	0.28845	0.86	0.71	0.595794
Kcnj3	3.85972e-05	0.28118	0.767	0.57	0.793288
Nell2	3.88362e-05	0.289429	0.763	0.551	0.798201
Cntnap4	3.96663e-05	-0.379471	0.592	0.701	0.815261
Meis2	4.80642e-05	0.575521	0.386	0.187	0.987864
Adarb1	4.8928e-05	0.278827	0.707	0.458	1
Slc23a2	4.92444e-05	0.252894	0.703	0.439	1
Atp1b1	5.02659e-05	0.262992	0.876	0.72	1
Nnat	5.30949e-05	-0.401049	0.556	0.682	1
Ak5	5.77637e-05	0.61953	0.548	0.346	1
Stard9	7.43952e-05	0.325712	0.593	0.383	1
Gm13629	7.76456e-05	0.281662	0.775	0.523	1
Tshz2	9.40022e-05	0.332359	0.562	0.355	1
Ano4	0.000135787	0.354084	0.586	0.393	1
Nr2f2	0.000138279	0.385075	0.294	0.121	1
Auts2	0.000139845	0.27578	0.951	0.897	1
Robo1	0.000140179	-0.280471	0.847	0.953	1
Camk2a	0.000150468	0.275585	0.73	0.533	1
Gm29683	0.000158644	0.266098	0.199	0.047	1
Six3	0.000182434	0.386145	0.23	0.075	1
Gad2	0.000194335	0.251847	0.494	0.29	1
Nrg3os	0.00021937	-0.256879	0.914	0.897	1
Isl1	0.000234471	0.252408	0.194	0.047	1
Utrn	0.000251528	0.35578	0.452	0.262	1
Zfpm2	0.000253616	0.471657	0.381	0.196	1
Fut9	0.000287933	0.25477	0.676	0.439	1
Gab2	0.000290728	0.265044	0.65	0.449	1
Pla2g3	0.000292596	0.442391	0.489	0.327	1
Kctd8	0.000305929	-0.649593	0.608	0.682	1
Pvalb	0.000312297	0.305072	0.196	0.056	1
Galnt17	0.00031604	0.356677	0.755	0.617	1
Sorcs1	0.000316425	0.338133	0.556	0.364	1
Bmper	0.000355619	0.294974	0.25	0.093	1
Apba1	0.000365103	-0.407968	0.913	0.935	1
Kcnc1	0.000365686	0.302893	0.685	0.486	1
A830082K12Rik	0.000368649	0.296631	0.583	0.383	1
Kctd16	0.000410524	0.257506	0.771	0.607	1
Hs3st4	0.000440794	0.652069	0.615	0.467	1
Gpm6b	0.000456843	-0.293122	0.471	0.57	1
Trpm3	0.000463937	-0.853945	0.765	0.785	1
Ebf1	0.000552543	-0.566982	0.224	0.355	1
Tacr1	0.000594318	-0.252241	0.131	0.252	1
Esrrg	0.000600613	0.48504	0.623	0.495	1
Adcy1	0.000652759	0.259657	0.445	0.271	1
Grm7	0.000658527	0.252879	0.868	0.682	1
0610040J01Rik	0.000700812	-0.259738	0.093	0.196	1
Mgat4c	0.000709889	-0.43032	0.744	0.813	1
Eml5	0.000757408	-0.253232	0.817	0.869	1
Nxph1	0.00078892	0.28885	0.721	0.617	1
Prkca	0.000850564	-0.305509	0.511	0.607	1
Pdzd2	0.000866494	0.346202	0.493	0.318	1
Dgkb	0.000909566	0.250319	0.866	0.701	1
B3galt1	0.000922929	0.250422	0.892	0.794	1
Sema6d	0.000973334	-0.268136	0.685	0.804	1
D130009I18Rik	0.00104444	-0.428271	0.089	0.187	1
Ptprt	0.00120539	0.311138	0.612	0.449	1
Chsy3	0.00125434	0.387817	0.456	0.29	1
Rgmb	0.00144256	-0.297491	0.129	0.224	1
Fign	0.00158162	0.454261	0.484	0.355	1
Gm27151	0.0017387	-0.547045	0.167	0.271	1
Mmp16	0.00176713	0.272847	0.838	0.72	1
Gpc6	0.00186275	0.266228	0.708	0.542	1
Ptprr	0.00202306	-0.379827	0.586	0.645	1
Ror2	0.00224732	-0.289738	0.056	0.131	1
Fam19a1	0.00255086	-0.338018	0.347	0.467	1
Rorb	0.00261957	0.33411	0.4	0.243	1
Plcb1	0.00278303	0.285775	0.775	0.607	1
Midn	0.00280181	-0.303445	0.086	0.168	1
Slc44a5	0.00281479	0.26604	0.577	0.402	1
Lcorl	0.00311461	-0.524058	0.439	0.505	1
Gm28928	0.00313889	0.698985	0.297	0.168	1
Nkain2	0.00327507	-0.349035	0.835	0.907	1
Gabarapl2	0.00365739	-0.293054	0.592	0.598	1
Babam2	0.00369434	-0.306067	0.509	0.551	1
Lrrc4c	0.00379216	0.371151	0.957	0.972	1
Hmcn1	0.00385259	0.389412	0.201	0.084	1
Vav2	0.00428133	-0.279922	0.097	0.178	1
Klhl1	0.00432167	-0.471103	0.369	0.439	1
Calb2	0.0045874	-0.281638	0.278	0.374	1
Hnrnpa1	0.00579327	-0.289578	0.21	0.299	1
mt-Atp6	0.00583033	-0.676939	0.479	0.533	1
Cpne4	0.00608097	-0.37887	0.575	0.673	1
Adarb2	0.00617428	-0.723956	0.256	0.355	1
Cntnap2	0.00624917	-0.383884	0.994	0.981	1
Thsd7a	0.00794405	-0.44879	0.553	0.626	1
Prkcq	0.00901127	-0.355563	0.078	0.15	1
Gng3	0.0090985	-0.255898	0.449	0.486	1
Ubash3b	0.00960168	0.48965	0.354	0.252	1
Rnf144b	0.00974612	0.354663	0.335	0.224	1
Plppr1	0.0110676	-0.283472	0.574	0.617	1
Etl4	0.0114324	0.253627	0.756	0.617	1
Pld5	0.011812	-0.478823	0.324	0.402	1
Cacnb3	0.0123998	-0.272595	0.181	0.262	1
Reln	0.0125474	-0.442341	0.115	0.196	1
mt-Co1	0.0132654	-0.38899	0.839	0.785	1
Cadps2	0.0135671	-0.291962	0.315	0.411	1
Slit2	0.0159647	-0.358568	0.496	0.561	1
Pcdh7	0.0164764	0.316173	0.647	0.542	1
Pcp4	0.0173788	-0.519444	0.147	0.215	1
Ndst4	0.0243157	-0.304994	0.194	0.271	1
Nek7	0.0260822	-0.439716	0.268	0.336	1
Fam196b	0.0262274	-0.271894	0.286	0.346	1
Mpped2	0.026504	-0.270502	0.564	0.607	1
Cmss1	0.026845	-0.27458	0.86	0.85	1
Mir670hg	0.0272307	-0.348371	0.397	0.252	1
Kirrel3	0.0285749	0.34143	0.77	0.692	1
Ubb	0.0346286	-0.325984	0.319	0.374	1
Ppia	0.0349308	-0.271702	0.379	0.421	1
4930555F03Rik	0.0361558	-0.45476	0.691	0.72	1
Ano3	0.0371905	-0.261436	0.373	0.449	1
Thsd7b	0.0384602	-0.323214	0.495	0.57	1
Ap3s1	0.0393398	-0.29744	0.515	0.505	1
Nlk	0.0462208	-0.27834	0.681	0.673	1
Kcnmb2	0.0479492	0.284463	0.531	0.458	1
Alcam	0.0495741	-0.32697	0.513	0.523	1
Sox5	0.0517834	-0.424775	0.326	0.383	1
Cntn4	0.0553489	0.273199	0.669	0.589	1
Gabbr1	0.0587345	-0.306722	0.68	0.673	1
Tex2	0.0609738	-0.30075	0.366	0.402	1
Ddx3x	0.0619405	-0.25616	0.233	0.271	1
Tmem63c	0.0666822	-0.270064	0.392	0.43	1
Frmpd4	0.0676965	-0.290169	0.864	0.879	1
3632451O06Rik	0.067932	-0.264871	0.374	0.402	1
Col25a1	0.0693151	-0.291815	0.502	0.551	1
Syt6	0.0699169	-0.330499	0.248	0.308	1
Kcnq5	0.0701957	-0.282187	0.614	0.673	1
Eef1a1	0.0759748	-0.301781	0.386	0.421	1
Rgs9	0.0870493	-0.302736	0.282	0.318	1
Phactr1	0.0926333	-0.37647	0.805	0.701	1
Cables1	0.093607	-0.325935	0.297	0.336	1
Pcdh11x	0.0985311	-0.274019	0.392	0.439	1
Fth1	0.109461	-0.354224	0.447	0.449	1
Car10	0.115544	-0.296199	0.668	0.692	1
Syt9	0.115963	-0.550906	0.376	0.402	1
Ttr	0.126158	-0.645531	0.377	0.383	1
Msi2	0.127457	-0.28183	0.906	0.841	1
Clstn2	0.134234	-0.29378	0.647	0.626	1
Ano1	0.148152	-0.329476	0.116	0.159	1
Gm42418	0.169755	-0.338562	0.99	0.963	1
Necab3	0.173305	-0.263638	0.327	0.346	1
Caln1	0.175056	-0.265589	0.295	0.336	1
Dach1	0.180223	-0.309405	0.365	0.383	1
Sema3e	0.182426	-0.510327	0.245	0.28	1
Nkain3	0.189162	-0.295233	0.499	0.495	1
Sv2c	0.192503	-0.331979	0.098	0.131	1
Oprm1	0.207273	-0.334918	0.4	0.411	1
Nrp2	0.215395	-0.310477	0.444	0.449	1
Gm45321	0.22513	-0.26571	0.472	0.477	1
mt-Cytb	0.248083	-0.338075	0.249	0.262	1
Kcnma1	0.25491	-0.343129	0.985	0.991	1
Etv1	0.263101	-0.325804	0.145	0.178	1
Pbx3	0.267547	-0.395037	0.505	0.477	1
mt-Co3	0.285731	-0.36501	0.819	0.664	1
Syne1	0.289042	-0.352934	0.974	0.935	1
Il1rap	0.37435	-0.298008	0.301	0.318	1
Gm2516	0.41727	-0.252164	0.596	0.486	1
Pde11a	0.417305	-0.515875	0.224	0.234	1
Cnnm2	0.438794	-0.34406	0.564	0.523	1
St6galnac3	0.549132	-0.254333	0.596	0.551	1
Vav3	0.566878	-0.276548	0.646	0.617	1
9530026P05Rik	0.573214	-0.272896	0.26	0.262	1
Lmo7	0.624033	-0.271974	0.273	0.252	1
Gucy1a1	0.625436	-0.2754	0.355	0.327	1
mt-Co2	0.676341	-0.37763	0.607	0.495	1
Pdzrn4	0.759022	-0.25144	0.434	0.411	1
Mctp1	0.772456	-0.28254	0.543	0.523	1
Tmem131l	0.830534	-0.268442	0.477	0.421	1
Gfra1	0.838375	-0.349643	0.43	0.402	1
Apoe	0.857973	-0.281197	0.173	0.159	1
C130073E24Rik	0.880282	-0.280632	0.832	0.785	1
Cst3	0.978077	-0.328441	0.233	0.206	1
mt-Nd4	0.978806	-0.316522	0.284	0.243	1
